# Fetal maturation revealed by amniotic fluid cell-free transcriptome in rhesus macaques

**DOI:** 10.1101/2021.04.28.441815

**Authors:** Augusto F. Schmidt, Daniel Schnell, Kenneth Eaton, Kashish Chetal, Paranthaman S. Kannan, Lisa A. Miller, Claire A. Chougnet, Daniel T. Swarr, Alan H. Jobe, Nathan Salomonis, Beena D. Kamath-Rayne

## Abstract

Accurate estimate of fetal maturity could provide individualized guidance for delivery of complicated pregnancies. However, current methods are invasive, have low accuracy, and are limited to fetal lung maturation. To identify diagnostic gestational biomarkers, we performed transcriptomic profiling of lung and brain, as well as cell-free RNA from amniotic fluid of preterm and term rhesus macaque fetuses. These data predict new and prior associated gestational age differences in distinct lung and neuronal cell populations when compared to existing single-cell and bulk RNA-Seq data. Comparative analyses found over 200 genes coincidently induced in lung and amniotic fluid, and dozens in brain and amniotic fluid. This data enabled creation of computational models that accurately predicted lung compliance from amniotic fluid and lung transcriptome of preterm fetuses treated with antenatal corticosteroids. Cell-free RNA in amniotic fluid may provide a substrate of global fetal maturation markers for personalized management of at-risk pregnancies.
