## Supplemental table 1 for "Fetal maturation revealed by amniotic fluid cell-free transcriptome in rhesus macaques"

### Sheet: SuppMetaTable
Animal ID	TrtShort	TrtLong	Cohort	Sex	Gest_age	Body_Weight	PV40	Lung_sample	AF_sample	Hippocampus_sample
Rh-1	B060	IM Beta-Ac 0.06 mg/k, 5d	2017	M	132	301	19.9	RhLung-213-17	Rh_AF_213_17_17263	Rh21317Hippocampus
Rh-2	B060	IM Beta-Ac 0.06 mg/k, 5d	2017	F	132	289	15.9	RhLung_210-17		Rh21017Hippocampus
Rh-3	B060	IM Beta-Ac 0.06 mg/k, 5d	2017	F	133	294	22.4	Rh20717Lung	Rh_AF_207_17_17157	Rh20717Hippocampus
Rh-4	B060	IM Beta-Ac 0.06 mg/k, 5d	2017	M	133	326	9.8	RhLung_230-17	Rh_AF_230_17_17264	Rh23017Hippocampus
Rh-5	B060	IM Beta-Ac 0.06 mg/k, 5d	2017	M	133	298	30.5	Rh23117Lung	Rh_AF_231_17_17265	Rh23117Hippocampus
Rh-6	B125	IM Beta-Ac 0.125 mg/k, 5d	2016	M	133	312	32.7	SRR7687150		SRR8432506
Rh-7	B125	IM Beta-Ac 0.125 mg/k, 5d	2016	F	133	405	26.9	SRR7687149		SRR8432505
Rh-8	B125	IM Beta-Ac 0.125 mg/k, 5d	2016	M	132	352	30.4	SRR7687152		SRR8432507
Rh-9	B125	IM Beta-Ac 0.125 mg/k, 5d	2017	M	132	284	18	Rh23517Lung	Rh_AF_235_17_17266	Rh23517Hippocampus
Rh-10	B125	IM Beta-Ac 0.125 mg/k, 5d	2017	F	132	345	22.6	Rh23717Lung	Rh_AF_237_17_17267	Rh23717Hippocampus
Rh-11	C1x	IM Celestone 0.25mg/k, 5d	2016	M	136	282	26.2	SRR7687145		SRR8432510
Rh-12	C1x	IM Celestone 0.25mg/k, 5d	2016	F	133	291	32.3	SRR7687146		SRR8432511
Rh-13	C1x	IM Celestone 0.25mg/k, 5d	2016	F	133	345	30.1	SRR7687148		SRR8432512
Rh-14	C1x	IM Celestone 0.25mg/k, 5d	2017	F	132	344	16.3	Rh23817Lung	Rh_AF_238_17_17268	Rh23817Hippocampus
Rh-15	C1x	IM Celestone 0.25mg/k, 5d	2017	F	131	351	23.1	Rh24517Lung	Rh_AF_245_17_17269	Rh24517Hippocampus
Rh-16	C2x	Celestone 0.25mg/kg x2 q24h	2018	F	132	304	13.2	Rh-Lung-408-18	Rh_AF_408_18_17573	Rh-Hippocampus-408-18
Rh-17	C2x	Celestone 0.25mg/kg x2 q24h	2018	M	132	412	19.9	Rh-Lung-413-18	Rh_AF_413_18_17578	Rh-Hippocampus-413-18
Rh-18	C2x	Celestone 0.25mg/kg x2 q24h	2018	F	132	320	28.1	RhLung409-18	Rh_AF_409_18_17574	RhHippo409-18
Rh-19	C2x	Celestone 0.25mg/kg x2 q24h	2018	M	133	308	32.5	RhLung410-18		RhHippo410-18
Rh-20	C2x	Celestone 0.25mg/kg x2 q24h	2018	M	133	283	34.6	RhLung411-18	Rh_AF_411_18_17576	RhHippo411-18
Rh-21	C2x	Celestone 0.25mg/kg x2 q24h	2018	M	133	355	32.7	RhLung412-18	Rh_AF_412_18_17577	RhHippo412-18
Rh-22	POB	PO Betamethasone-phosphate 0.15mg/kg q12 x3 q12h	2018	M	131	318	15.1	Rh-Lung-415-18	Rh_AF_415_18_17580	Rh-Hippocampus-415-18
Rh-23	POB	PO Betamethasone-phosphate 0.15mg/kg q12 x3 q12h	2018	F	132	320	26.6	RhLung416-18	Rh_AF_416_18_17581	RhHippo416-18
Rh-24	POB	PO Betamethasone-phosphate 0.15mg/kg q12 x3 q12h	2018	F	129	265	15.1	Rh-Lung-419-18	Rh_AF_419_18_17584	Rh-Hippocampus-419-18
Rh-25	POB	PO Betamethasone-phosphate 0.15mg/kg q12 x3 q12h	2018	M	129	357	26.6	RhLung420-18	Rh_AF_420_18_17585	RhHippo420-18
Rh-26	POB	PO Betamethasone-phosphate 0.15mg/kg q12 x3 q12h	2018	F	127	269	28.2	RhLung422-18	Rh_AF_422_18_17587	RhHippo422-18
Rh-27	POB	PO Betamethasone-phosphate 0.15mg/kg q12 x3 q12h	2018	M	131	278	25.2	RhLung428-18		RhHippo428-18
Rh-28	POB	PO Betamethasone-phosphate 0.15mg/kg q12 x3 q12h	2018	F	132		17.2	Rh-Lung-462-18	Rh_AF_462_18_17596	Rh-Hippocampus-462-18
Rh-29	POD	PO Dexamethasone-phosphate 0.15mg/kg q12 x3 q12h	2018	M	132	371	16.2	Rh-Lung-414-18	Rh_AF_414_18_17579	Rh-Hippocampus-414-18
Rh-30	POD	PO Dexamethasone-phosphate 0.15mg/kg q12 x3 q12h	2018	M	131	310	24.5	Rh-Lung-417-18	Rh_AF_417_18_17582	Rh-Hippocampus-417-18
Rh-31	POD	PO Dexamethasone-phosphate 0.15mg/kg q12 x3 q12h	2018	M	130	357	13.7	Rh-Lung-418-18	Rh_AF_418_18_17583	Rh-Hippocampus-418-18
Rh-32	POD	PO Dexamethasone-phosphate 0.15mg/kg q12 x3 q12h	2018	M	129	376	18.4	Rh_Lung_421-18	Rh_AF_421_18_17586	Rh-Hippocampus-421-18
Rh-33	POD	PO Dexamethasone-phosphate 0.15mg/kg q12 x3 q12h	2018	F	131	316	16.5	Rh-Lung-425-18	Rh_AF_425_18_17590	Rh-Hippocampus-425-18
Rh-34	POD	PO Dexamethasone-phosphate 0.15mg/kg q12 x3 q12h	2018	M	131	363	26.4	Rh-Lung-424-18	Rh_AF_424_18_17589	Rh-Hippocampus-424-18
Rh-35	POD	PO Dexamethasone-phosphate 0.15mg/kg q12 x3 q12h	2018	M	132	322	11.2	Rh-Lung-461-18	Rh_AF_461_18_17595	Rh-Hippocampus-461-18
Rh-36	POD	PO Dexamethasone-phosphate 0.15mg/kg q12 x3 q12h	2018	F	131	231	18.6	Rh-Lung-463-18	Rh_AF_463_18_17597	Rh-Hippocampus-463-18
Rh-37	PTC	IA/IM Saline control-130d	2015	M	133	336		SRR7687141		SRR8432500
Rh-38	PTC	IA/IM Saline control-130d	2015	M	131	339		SRR7687143		SRR8432501
Rh-39	PTC	IA/IM Saline control-130d	2016	M	135	367	13.4	SRR7687144		SRR8432502
Rh-40	PTC	IA/IM Saline control-130d	2017	F	130	290	17.2	Rh21217Lung	Rh_AF_212_17_17262	Rh21217Hippocampus
Rh-41	PTC	IA/IM Saline control-130d	2017	F	135	338	16	Rh20917Lung	Rh_AF_209_17_17158	Rh20917Hippocampus
Rh-42	PTC	Control - Saline	2018	M	132	352	15.9	RhLung423-18	Rh_AF_423_18_17588	RhHippo423-18
Rh-43	PTC	Control - Saline	2018	M	131	336	41.1	Rh-Lung-427-18	Rh_AF_427_18_17591	Rh-Hippocampus-427-18
Rh-44	PTC	Control - Saline	2018	M	130	282	17.4	RhLung430-18	Rh_AF_430_18_17593	RhHippo430-18
Rh-45	PTC	Control - Saline	2018	M	129	298	33.6	Rh-Lung-432-18	Rh_AF_432_18_17594	Rh-Hippocampus-432-18
Rh-46	TC	IA/IM Saline control-155d	2017	F	157	473	24.5	Rh20017Lung	Rh_AF_200_17_17259
Rh-47	TC	IA/IM Saline control-155d	2017	M	156	554	29.1	Rh20117Lung	Rh_AF_201_17_17260	Rh20117Hippocampus

### Sheet: footnote
* Sample data used in 2019 paper
