## Supplemental table 9 for "Fetal maturation revealed by amniotic fluid cell-free transcriptome in rhesus macaques"

### Sheet: Sheet1
# Cell-Type Gene Set Enrichment (GO-Elite) for Genes Correlated to PV40
	GO-Elite Z-scores
GeneSet-ID	Lung-PV40	AF-PV40	Brain-PV40
Fetal kidney Natural killer T NKT cell (PMID30093597 markers - CellMarkerDB)	6.35255	6.50365	4.54147
Fetal Female Gonad Unknown2 (PMID32214235 top 100)	6.21853	-0.1871	4.3971
Fetal kidney Loop of Henle (PMID30257215 top 100)	5.87892	-0.143981	3.60088
Fetal Male Gonad Epithelial cell_CYSTM1 high (PMID32214235 top 100)	4.61426	-1.17478	1.4193
Fetal Lung Proximal progenitor cell (PMID32214235 top 100)	4.50353	0.702679	1.60393
Fetal Stomach Fibroblast_ZFAND2A high (PMID32214235 top 100)	4.34155	-0.8293	1.613
Fetal Kidney Collecting duct cell (PMID32214235 top 100)	4.32788	1.75591	1.74398
Fetal MidBrain hMg (PMID32214235 top 100)	4.30328	-1.07182	0.821025
Fetal Adrenal Gland Fibroblast (PMID32214235 top 100)	4.21758	0.601785	4.10609
Fetal Adrenal Gland Endothelial cell (PMID32214235 top 100)	4.08842	1.67329	3.50904
Fetal Female Gonad Unknown1 (PMID32214235 top 100)	4.04715	0.732983	3.47926
Fetal kidney Collecting Duct (PMID30257215 top 100)	4.00642	0.717744	0.7105
Fetal Female Gonad Stromal cell (PMID32214235 top 100)	3.91299	0.896	3.79695
17wk fetal nephron forming NPCs primed to diff (PMC6510587 markers)	3.85348	0.254854	1.39074
Fetal Brain Radial glia_HES1 high (PMID32214235 top 100)	3.79717	-0.713437	7.8014
Fetal Adrenal Gland Macrophage (PMID32214235 top 100)	3.7496	-0.738146	0.668237
Fetal kidney Distal convoluted tubule (PMID30257215 top 100)	3.74398	-0.903109	0.217632
Fetal Adrenal Gland Endothelial cell_CCL2 high (PMID32214235 top 100)	3.70165	3.64658	4.57495
Fetal Intestine Goblet cell (PMID32214235 top 100)	3.60532	-0.33143	2.20706
Fetal Male Gonad Unknown (PMID32214235 top 100)	3.50431	0.732983	2.56142
Fetal Adrenal Gland Stromal cell_CXCL14 high (PMID32214235 top 100)	3.46637	0.717744	1.62363
16wk fetal kidney Interstitial cell lineages (VCAM1+) (PMC5827607 top 100)	3.35538	1.57466	0.665837
Fetal Adrenal Gland Ureteric bud cell (PMID32214235 top 100)	3.34573	-0.958131	3.27563
17wk fetal nephron forming Medial-Distal (PMC6510587 markers)	3.23498	1.78924	1.77442
Fetal Lung Distal progenitor cell (PMID32214235 top 100)	3.1665	0.0599858	-0.675412
16-17wk fetal kidney Interstitial Cell Lineages (FABP4+) (PMC5827607 ICGS2 re-clust top 100)	3.16412	-0.574941	-0.576381
Fetal Male Gonad M2 Macrophage (PMID32214235 top 100)	3.06966	-0.154926	-1.09237
Fetal Intestine Fibroblast_FNDC1 high (PMID32214235 top 100)	3.03178	-0.910166	2.43065
Fetal Intestine Smooth muscle cell_MYLK high (PMID32214235 top 100)	3.00523	0.434686	-0.815785
Fetal Adrenal Gland Smooth muscle cell_ACTG2 high (PMID32214235 top 100)	2.96147	0.732983	-0.192112
Fetal kidney Monocyte (PMID30093597 markers - CellMarkerDB)	2.90753	4.80541	2.11909
Fetal Skin Fibroblast_EFEMP1 high (PMID32214235 top 100)	2.8916	-0.208023	2.51241
Fetal kidney Immune cell (PMID30257215 top 100)	2.82343	-1.13015	-0.233573
Fetal Adrenal Gland Fibroblast_MFAP4 high (PMID32214235 top 100)	2.82343	2.47627	1.56525
16wk fetal kidney cortex Primed NPCs (PMC5827607 top 100)	2.74095	-0.852105	0.335464
Fetal Intestine Fibroblast (PMID32214235 top 100)	2.74095	2.72571	0.335464
17wk fetal nephron forming Medial-Proximal (PMC6510587 markers)	2.65859	-0.164653	1.28714
Fetal Kidney Interstitial progenitor cell (PMID32214235 top 100)	2.59889	0.176821	2.44499
Fetal Lung Chondrocyte (PMID32214235 top 100)	2.56692	-0.718109	1.41371
Fetal Kidney Mesangial cell (PMID32214235 top 100)	2.5663	1.42858	-0.312051
Fetal Male Gonad Epithelial cell_MT1L high (PMID32214235 top 100)	2.52892	0.539441	3.15383
Fetal Female Gonad Neuron (PMID32214235 top 100)	2.51818	0.779792	7.2996
Fetal Intestine T cell (PMID32214235 top 100)	2.48457	0.764003	1.68423
Fetal eyes Neutrophil (PMID32214235 top 100)	2.48457	1.69376	0.756732
Fetal Brain Neuron_XPR1 high (PMID32214235 top 100)	2.45935	1.37322	-0.898241
Fetal Pancreas Mast cell (PMID32214235 top 100)	2.45139	2.59817	-0.181492
Fetal Spinal Cord M2 Macrophage_SPP1 high (PMID32214235 top 100)	2.45139	0.748401	3.50904
Fetal MidBrain hPeric (PMID32214235 top 100)	2.45139	-1.10137	3.50904
Fetal Male Gonad Epithelial cell_CD24 high (PMID32214235 top 100)	2.41862	0.732983	1.64357
Fetal Lung Smooth muscle cell_ACTG2 high (PMID32214235 top 100)	2.41862	0.732983	1.64357
Fetal Skin Melanocyte_MLANA high (PMID32214235 top 100)	2.35429	-0.208023	3.4209
Fetal Male Gonad Macrophage (PMID32214235 top 100)	2.33219	0.967373	-1.02538
Fetal Brain Microglia_SPP1_high (PMID32214235 top 100)	2.33089	-0.380284	1.28563
Fetal Female Gonad Epithelial cell (PMID32214235 top 100)	2.32843	0.801852	2.25442
Fetal Pancreas T cell (PMID32214235 top 100)	2.32843	2.26683	2.25442
16-17wk fetal kidney Differentiated Nephron Progenitors (Distal Precursor) (PMC5827607 ICGS2 re-clust top 100)	2.29149	-1.13015	0.665837
Fetal Liver Effector T cell (PMID32214235 top 100)	2.22029	0.415078	0.41001
Fetal Pancreas Acinar cell_CPA2 high (PMID32214235 top 100)	2.2129	-0.697763	2.17329
Fetal gonad Mitotic arrest phase fetal germ cell (PMID28457750 markers - CellMarkerDB)	2.19733	1.38157	1.05582
Fetal Rib Stromal cell (PMID32214235 top 100)	2.12613	-1.05978	2.77123
Fetal Lung Proximal progenitor cell_SCGB3A2 high (PMID32214235 top 100)	2.06111	0.828335	3.66432
Fetal Skin Osteoblast (PMID32214235 top 100)	2.01905	3.21758	4.24964
Fetal MidBrain hRgl2 (PMID32214235 top 100)	1.99777	0.795774	4.53835
Fetal Pancreas Follicular dendritic cell (PMID32214235 top 100)	1.89006	0.581529	3.32214
Fetal Lung Proximal progenitor cell_GRP high (PMID32214235 top 100)	1.84621	0.717744	2.53676
Fetal Stomach Fibroblast (PMID32214235 top 100)	1.84621	-1.11297	2.53676
Fetal Liver Endothelial cell (PMC6861135 markers)	1.83381	1.02485	4.29634
16wk fetal kidney Interstitial cell lineages (MEIS1+) (PMC5827607 top 100)	1.7881	0.687785	3.3923
16wk fetal kidney Interstitial cell lineages (REN+) (PMC5827607 top 100)	1.7881	1.59391	2.48838
16-17wk fetal kidney Neutrophil (PMC5827607 ICGS2 re-clust top 100)	1.75955	4.27948	-0.233573
Fetal Pancreas NK cell (PMID32214235 top 100)	1.74523	2.87034	0.712513
Fetal gonad Meiotic prophase fetal germ cell (PMID28457750 markers - CellMarkerDB)	1.68756	0.399057	3.87996
Fetal Intestine Enterocyte_GUCA2A high (PMID32214235 top 100)	1.50057	1.77841	2.71656
Fetal Male Gonad Neuron (PMID32214235 top 100)	1.45017	-0.8293	7.72395
Fetal Kidney Endothelial cell_PLVAP high (PMID32214235 top 100)	1.42626	1.23404	6.67554
Fetal Skin Fibroblast_SFPR4 high (PMID32214235 top 100)	1.40259	0.766849	2.20536
Fetal Brain Stromal cell (PMID32214235 top 100)	1.38747	-1.09552	4.46672
Fetal Lung Pericyte (PMID32214235 top 100)	1.38208	0.239098	2.55683
Fetal Kidney S-shaped body cell (PMID32214235 top 100)	1.37171	0.358599	2.75404
Fetal Lung Proliferating cell (PMID32214235 top 100)	1.36004	2.59817	-0.181492
Fetal hepatobiliary hybrid progenitor (PMC6659636 markers)	1.36004	-0.176483	3.50904
Fetal Male Gonad Spermatocyte (PMID32214235 top 100)	1.36004	2.59817	3.50904
Fetal Adrenal Gland Epithelial cell_CLCA1 high (PMID32214235 top 100)	1.33294	2.57315	-0.192112
Fetal eyes Retinal progenitor cell_FABP7 high (PMID32214235 top 100)	1.33294	0.732983	3.47926
Fetal Kidney Ureteric epithelial cell (PMID32214235 top 100)	1.32259	2.87034	-0.716681
Fetal kidney Podocyte (PMID30257215 top 100)	1.27967	-0.208023	2.51241
Fetal Calvarial Osteoclast (PMID32214235 top 100)	1.22761	3.37788	0.665837
Fetal Intestine Endothelial cell (PMID32214235 top 100)	1.11475	1.42244	3.87319
Fetal Brain Proliferating cell (PMID32214235 top 100)	1.09171	1.12747	2.71597
Fetal Stomach Proliferating cell (PMID32214235 top 100)	1.05132	0.813689	2.27104
Fetal Male Gonad Proliferating stromal cell (PMID32214235 top 100)	1.01916	1.84498	2.79917
Fetal Adrenal Gland Proliferating cell (PMID32214235 top 100)	0.987877	0.53077	2.55504
Fetal Adrenal Gland Hepatocyte-like cell (PMID32214235 top 100)	0.952972	1.18645	2.52391
Fetal Adrenal Gland Neutrophil_DEFA3 high (PMID32214235 top 100)	0.923758	3.34641	-0.542913
Fetal Rib Endothelial cell (PMID32214235 top 100)	0.903524	-1.31946	4.08198
Fetal Stomach Epithelial cell_IGFBP5 high (PMID32214235 top 100)	0.866699	-0.797895	3.01004
Fetal Heart Neutrophil (PMID32214235 top 100)	0.838914	2.62353	-0.170765
Fetal Adrenal Gland Adenocarcinoma epithelial cell (PMID32214235 top 100)	0.814365	2.59817	1.66377
Fetal Calvarial Endothelial cell (PMID32214235 top 100)	0.814365	-0.176483	2.5864
Fetal Brain Radial glia (PMID32214235 top 100)	0.814365	-1.10137	2.5864
Fetal Pancreas Neutrophil (PMID32214235 top 100)	0.800871	3.06178	0.415562
Fetal eyes Retinal pigment epithelal cell_DCT high (PMID32214235 top 100)	0.790095	0.732983	5.31494
Fetal Brain Astrocyte (PMID32214235 top 100)	0.790095	-1.10718	4.3971
Fetal Calvarial Macrophage (PMID32214235 top 100)	0.790095	-0.1871	2.56142
Fetal Adrenal Gland Endothelial cell_STC1 high (PMID32214235 top 100)	0.766097	-0.197612	4.36301
Fetal Adrenal Gland Endothelial cell_GJA4 high (PMID32214235 top 100)	0.766097	0.717744	3.44988
Fetal Brain Endothelial cell (PMID32214235 top 100)	0.766097	-1.11297	2.53676
Fetal Thymus Conventional dendritic cell (PMID32214235 top 100)	0.742363	0.702679	3.4209
Fetal Female Gonad Fibroblast (PMID32214235 top 100)	0.742363	-0.208023	3.4209
Fetal Brain Fibroblast (PMID32214235 top 100)	0.742363	1.61338	3.4209
Fetal Stomach Epithelial cell (PMID32214235 top 100)	0.718889	2.50002	0.680558
17wk fetal nephron forming Podocyte (PMC6510587 markers)	0.699138	0.779421	3.07958
16-17wk fetal kidney NK cell (PMC5827607 ICGS2 re-clust top 100)	0.695667	2.47627	0.665837
Fetal Skin Neutrophil (PMID32214235 top 100)	0.654069	2.31714	-0.647148
Fetal Kidney Interstitial cell_POSTN high (PMID32214235 top 100)	0.587081	1.21009	3.23271
Fetal Male Gonad Fibroblast_MGP high (PMID32214235 top 100)	0.496898	0.913479	4.80648
Fetal Heart Fibroblast_PENK high (PMID32214235 top 100)	0.392029	0.962937	3.24541
Fetal Brain Radial glia_HES1_high (PMID32214235 top 100)	0.379491	-0.121745	5.55986
Fetal Kidney Endothelial cell_GJA5 high (PMID32214235 top 100)	0.374019	1.71291	2.46322
Fetal Stomach Endothelial cell (PMID32214235 top 100)	0.31227	0.779792	2.6374
Fetal Brain_Zhong Astrocyte (PMID32214235 top 100)	0.31227	-1.08964	2.6374
Fetal Male Gonad Neutrophil_S100A9 high (PMID32214235 top 100)	0.290361	2.62353	-1.09826
Fetal Pancreas Endothelial cell_A2M high (PMID32214235 top 100)	0.290361	0.764003	2.61173
Fetal eyes Stromal cell (PMID32214235 top 100)	0.247252	-0.1871	2.56142
Fetal Pancreas Lymphatic endothelial cell_NTS high (PMID32214235 top 100)	0.226042	-0.197612	3.44988
Fetal Spinal Cord Stromal cell_PTGDS_high (PMID32214235 top 100)	0.226042	0.717744	2.53676
Fetal Rib Chondrocyte_PANX3 high (PMID32214235 top 100)	0.226042	-1.11297	2.53676
Fetal Stomach Arterial endothelial cell (PMID32214235 top 100)	0.184284	0.687785	4.29621
Fetal Male Gonad Vascular endothelial cell (PMID32214235 top 100)	0.184167	0.813689	4.47033
Fetal Stomach Enterocyte (PMID32214235 top 100)	0.163725	2.47627	-0.233573
16-17wk fetal kidney Dendritic Cell (PMC5827607 ICGS2 re-clust top 100)	0.163725	2.47627	2.46466
Fetal Calvarial Stromal cell_SULT1E1 high (PMID32214235 top 100)	0.144774	0.496111	5.62233
Fetal gonad Oogenesis phase fetal germ cell (PMID28457750 markers - CellMarkerDB)	-0.0822537	2.28901	-0.0129574
Fetal MidBrain hEndo (PMID32214235 top 100)	-0.161247	-0.110447	5.60284
Fetal Kidney Podocyte (PMID32214235 top 100)	-0.198823	0.91379	4.06241
Fetal Kidney S-shaped body cell_CFAP126 high (PMID32214235 top 100)	-0.218291	0.238609	3.62914
Fetal Female Gonad Neutrophil (PMID32214235 top 100)	-0.220025	2.67528	-1.08645
Fetal Thymus Proliferating T cell (PMID32214235 top 100)	-0.241108	2.47412	-0.90537
Fetal Female Gonad Endothelial cell (PMID32214235 top 100)	-0.258193	-1.09552	2.61173
17wk fetal nephron forming NPCs (PMC6510587 markers)	-0.263588	2.44109	-0.912445
Fetal Kidney Proximal tubule progenitor cell (PMID32214235 top 100)	-0.284558	-0.858548	2.478
Fetal Spinal Cord Neutrophil_high (PMID32214235 top 100)	-0.295591	2.57315	0.725731
Fetal Lung Endothelial cell (PMID32214235 top 100)	-0.295591	-0.1871	3.47926
Fetal Skin Melanocyte (PMID32214235 top 100)	-0.298345	0.471838	3.12949
Fetal Pancreas Arterial endothelial cell (PMID32214235 top 100)	-0.314012	-0.197612	3.44988
Fetal Brain_Zhong Oligodendrocyte progenitor cell (PMID32214235 top 100)	-0.314012	0.717744	3.44988
Fetal Pancreas Endothelial cell_NTS high (PMID32214235 top 100)	-0.314012	1.6331	3.44988
Fetal Female Gonad Proliferating cell_TOP2A high (PMID32214235 top 100)	-0.332255	2.52408	1.60393
Fetal Spinal Cord Vascular endothelial cell (PMID32214235 top 100)	-0.332255	-0.208023	2.51241
Fetal Brain Fibroblast_COL1A1 high (PMID32214235 top 100)	-0.368217	-1.13015	3.36407
Fetal Brain Neuron (PMID32214235 top 100)	-0.481535	3.30277	-1.32766
Fetal Heart Endocardial cell (PMID32214235 top 100)	-0.496541	0.207611	4.79978
Fetal Kidney Proliferating cell (PMID32214235 top 100)	-0.619003	0.00979782	2.34324
Fetal Gonad_Li Female meiotic prophase FGCs (PMID32214235 top 100)	-0.656506	-1.04146	2.85629
Fetal Muscle Endothelial cell_FABP4 high (PMID32214235 top 100)	-0.790685	-1.08964	2.6374
Fetal Pancreas Multipotential progenitor cell (PMID32214235 top 100)	-0.806746	2.62353	-0.170765
Fetal Calvarial Proliferating cell_KIAA0101 high (PMID32214235 top 100)	-0.833566	2.61323	-0.876512
Fetal Pancreas Endothelial cell_APLNR high (PMID32214235 top 100)	-0.838434	-0.1871	2.56142
Fetal Liver Erythroid progenitor cell_NPM1 high (PMID32214235 top 100)	-0.838434	-1.10718	2.56142
Fetal Spinal Cord Motor neuron (PMID32214235 top 100)	-0.854067	3.46381	3.44988
Fetal kidney Endothelial cell (PMID30257215 top 100)	-0.854067	-1.11297	3.44988
Fetal Spinal Cord Myelinating oligodendrocyte (PMID32214235 top 100)	-0.854067	0.717744	2.53676
Fetal Liver Erythroid cell_HBM high (PMID32214235 top 100)	-0.869563	2.52408	-0.213042
Fetal Adrenal Gland Vascular endothelial cell_IGFBP3 high (PMID32214235 top 100)	-0.869563	0.702679	4.32939
Fetal Pancreas Endothelial cell_PLVAP high (PMID32214235 top 100)	-0.869563	0.702679	3.4209
Fetal Kidney Endothelial cell_EMCN high (PMID32214235 top 100)	-0.869563	0.702679	2.51241
Fetal Spinal Cord Fibroblast_MGP_high (PMID32214235 top 100)	-0.884926	-1.12445	4.29621
Fetal Kidney Neuron (PMID32214235 top 100)	-0.89969	2.2339	-0.331359
16-17wk fetal kidney Macrophage (PMC5827607 ICGS2 re-clust top 100)	-0.900159	2.47627	-0.233573
Fetal Brain Neuron_NEUROD6 high (PMID32214235 top 100)	-1.07367	3.06479	-1.19949
Fetal Stomach Neuron (PMID32214235 top 100)	-1.08583	3.18311	-0.980428
Fetal Intestine Proliferating cell (PMID32214235 top 100)	-1.13289	1.09479	2.40349
Fetal Heart Vascular smooth muscle cell (PMID32214235 top 100)	-1.17747	-0.690909	2.18926
Fetal Calvarial Fibroblast (PMID32214235 top 100)	-1.20481	-1.02907	2.91518
Fetal Gonad_Li Granulosa cell (PMID32214235 top 100)	-1.32892	-1.08374	2.66342
Fetal Adrenal Gland Pre B cell (PMID32214235 top 100)	-1.34216	2.64923	2.6374
Fetal Pancreas Vascular endothelial cell_A2M high (PMID32214235 top 100)	-1.38128	-0.1871	2.56142
Fetal Lung Smooth muscle cell_TAGLN high (PMID32214235 top 100)	-1.38128	0.732983	2.56142
Fetal Stomach Endothelial cell_TM4SF1 high (PMID32214235 top 100)	-1.39412	-1.11297	4.36301
Fetal Adrenal Gland Vascular endothelial cell_FABP5 high (PMID32214235 top 100)	-1.40687	-1.11873	3.4209
Fetal Spinal Cord Sympathetic neuron (PMID32214235 top 100)	-1.90385	2.62353	-0.170765
Fetal Muscle Proliferating cell_TOP2A high (PMID32214235 top 100)	-1.94418	3.43479	-0.213042
17wk fetal nephron forming Kidney proliferation I (PMC6510587 markers)	-2.15166	0.630379	2.96966
