## Supplemental table 10 for "Fetal maturation revealed by amniotic fluid cell-free transcriptome in rhesus macaques"

### Sheet: LungANOVA
Lung Maturation Scale ANOVA
res.aov <- aov(PC1 ~ TrtShortF, data = ScoreAllSamples)
summary(res.aov)
Source	Df	Sum Sq	Mean Sq	F value	Pr(>F)	Signif.code
TrtShortF	7	6531	933	41.14	4.55e-16	***
Residuals	39	884	22.7
Signif. codes: 0 ‘***’ 0.001 ‘**’ 0.01 ‘*’ 0.05 ‘.’ 0.1 ‘ ’ 1
post_test <- glht(res.aov,linfct = mcp(TrtShortF = "Dunnett")
summary(post_test)
Multiple Comparisons of Means: Dunnett Contrasts
Hypothesis	Estimate	Std. Error	t value	Pr(>|t|	Signif.code
B060 - PTC == 0	10.0913	2.6561	3.799	0.00338	**
B125 - PTC == 0	6.1992	2.6561	2.334	0.13616
C1x - PTC == 0	6.0364	2.6561	2.273	0.15458
C2x - PTC == 0	12.8594	2.5098	5.124	<0.001	***
POB - PTC == 0	-0.4455	2.3998	-0.186	1
POD - PTC == 0	4.897	2.3139	2.116	0.21091
TC - PTC == 0	59.0037	3.7226	15.85	<0.001	***
Signif. codes: 0 ‘***’ 0.001 ‘**’ 0.01 ‘*’ 0.05 ‘.’ 0.1 ‘ ’ 1
(Adjusted p values reported -- single-step method)

### Sheet: AF-ANOVA
AF Maturation Scale ANOVA
res.aov <- aov(PC1 ~ TrtShortF, data = ScoreAllSamples)
summary(res.aov)
Source	Df	Sum Sq	Mean Sq	F value	Pr(>F)	Signif.code
TrtShortF	7	10158	1451.1	203.5	<2e-16	***
Residuals	27	193	7.1
Signif. codes: 0 ‘***’ 0.001 ‘**’ 0.01 ‘*’ 0.05 ‘.’ 0.1 ‘ ’ 1
post_test <- glht(res.aov,linfct = mcp(TrtShortF = "Dunnett")
summary(post_test)
Multiple Comparisons of Means: Dunnett Contrasts
Hypthesis	Estimate	Std. Error	t value	Pr(>|t|	Signif.code
B060 - PTC == 0	29.7336	1.7239	17.248	<0.001	***
B125 - PTC == 0	7.2197	2.1806	3.311	0.0162	*
C1x - PTC == 0	12.4871	2.1806	5.726	<0.001	***
C2x - PTC == 0	7.5643	1.6172	4.678	<0.001	***
POB - PTC == 0	0.1926	1.5419	0.125	1
POD - PTC == 0	-2.9588	1.4423	-2.051	0.2455
TC - PTC == 0	65.149	2.1806	29.877	<0.001	***
Signif. codes: 0 ‘***’ 0.001 ‘**’ 0.01 ‘*’ 0.05 ‘.’ 0.1 ‘ ’ 1
(Adjusted p values reported -- single-step method)

### Sheet: Brain-ANOVA
Hippocampus Maturation Scale ANOVA
res.aov <- aov(PC1 ~ TrtShortF, data = ScoreAllSamples)
summary(res.aov)
Source	Df	Sum Sq	Mean Sq	F value	Pr(>F)	Signif.code
TrtShortF	7	3161	451.6	30.43	1.06e-13	***
Residuals	38	564	14.8
Signif. codes: 0 ‘***’ 0.001 ‘**’ 0.01 ‘*’ 0.05 ‘.’ 0.1 ‘ ’ 1
post_test <- glht(res.aov,linfct = mcp(TrtShortF = "Dunnett")
summary(post_test)
Multiple Comparisons of Means: Dunnett Contrasts
Hypthesis	Estimate	Std. Error	t value	Pr(>|t|	Signif.code
B060 - PTC == 0	0.4595	2.1489	0.214	1
B125 - PTC == 0	-2.018	2.1489	-0.939	0.918
C1x - PTC == 0	6.1371	2.1489	2.856	0.0419	*
C2x - PTC == 0	6.6455	2.0305	3.273	0.0145	*
POB - PTC == 0	-1.8017	1.9415	-0.928	0.9223
POD - PTC == 0	1.866	1.872	0.997	0.8936
TC - PTC == 0	54.2757	4.061	13.365	<0.001	***
Signif. codes: 0 ‘***’ 0.001 ‘**’ 0.01 ‘*’ 0.05 ‘.’ 0.1 ‘ ’ 1
(Adjusted p values reported -- single-step method)

### Sheet: AF-ANOVA-Lung-Model
AF data on Lung Maturation Scale ANOVA
res.aov <- aov(PC1 ~ TrtShortF, data = ScoreAllSamples)
summary(res.aov)
Source	Df	Sum Sq	Mean Sq	F value	Pr(>F)	Signif.code
TrtShortF	7	1187	169.62	163.7	<2e-16	***
Residuals	27	28	1.04
Signif. codes: 0 ‘***’ 0.001 ‘**’ 0.01 ‘*’ 0.05 ‘.’ 0.1 ‘ ’ 1
post_test <- glht(res.aov,linfct = mcp(TrtShortF = "Dunnett")
summary(post_test)
Multiple Comparisons of Means: Dunnett Contrasts
Hypothesis	Estimate	Std. Error	t value	Pr(>|t|	Signif.code
B060 - PTC == 0	2.83127	0.65713	4.309	0.0012	**
B125 - PTC == 0	0.49044	0.83121	0.59	0.9917
C1x - PTC == 0	0.85424	0.83121	1.028	0.8712
C2x - PTC == 0	0.67469	0.61644	1.094	0.8357
POB - PTC == 0	-0.57284	0.58776	-0.975	0.8963
POD - PTC == 0	0.04077	0.5498	0.074	1
TC - PTC == 0	25.1842	0.83121	30.298	<1e-04	***
Signif. codes: 0 ‘***’ 0.001 ‘**’ 0.01 ‘*’ 0.05 ‘.’ 0.1 ‘ ’ 1
(Adjusted p values reported -- single-step method)
